# Polycystins recruit cargo to distinct ciliary extracellular vesicle subtypes

**DOI:** 10.1101/2024.04.17.588758

**Authors:** Inna A. Nikonorova, Elizabeth desRanleau, Katherine C. Jacobs, Joshua Saul, Jonathon D. Walsh, Juan Wang, Maureen M. Barr

## Abstract

Therapeutic use of tiny extracellular vesicles (EVs) requires understanding cargo loading mechanisms. Here, we used a modular proximity label approach to identify EV cargo associated with the transient potential channel (TRP) polycystin PKD-2 of *C. elegans*. Polycystins are conserved receptor-TRP channel proteins affecting cilium function; dysfunction causes polycystic kidney disease in humans and mating deficits in *C. elegans*. Polycystin-2 EV localization is conserved from algae to humans, hinting at an ancient and unknown function. We discovered that polycystins associate with and direct specific cargo to EVs: channel-like PACL-1, dorsal and ventral membrane C-type lectins PAMLs, and conserved tumor necrosis-associated factor (TRAF) signaling adaptors TRF-1 and TRF-2. Loading of these components relied on polycystin-1 LOV-1. Our modular EV-TurboID approach can be applied in both cell– and tissue-specific manners to define the composition of distinct EV subtypes, addressing a major challenge of the EV field.
