## Supplemental Table for "Polycystins recruit cargo to distinct ciliary extracellular vesicle subtypes"

### Sheet: Summary
Experimentally validated cargo, values are normalized to streptavidin levels
	MS5611	MS5611	MS5632	MS5632
Gene names	TurboID	myIs4; TurboID	TurboID	myIs4; TurboID
pkd-2	11	73	2	34
lov-1	3	33	0	18
trf-1	13	20	3	12
trf-2	6	6	0	4
Y70G10A.2	0	1	0	6
F25D7.5	5	11	0	10
T13F3.7	2	13	0	9
CWP-5	5	25	1	14

### Sheet: MS5611
Gene_names	myIs4	TurboID	myIs4; TurboID
Streptavidin_Abcam	388	689	548
pkd-2		11	58
lov-1		3	26
NanoScarletTurboID		1	24
cil-7		26	21
pcca-1	5	82	20
cwp-5		5	20
trf-1		13	16
act-4, act-3, act-2, act-1, act-5	1	7	11
T13F3.7		2	11
F25D7.5		5	9
eef-1A.1, eef-1A.2	1	13	8
trf-2		6	5
his-46, his-37, his-50, his-31, his-64, his-5, his-56, his-60, his-38, his-18, his-28, his-1, his-67, his-26, his-10, his-14	5	11	4
mccc-1	1	37	4
pyc-1		44	4
R102.2			4
ahcy-1			3
tbb-4		2	3
Y75B8A.33			3
eef-2	1	2	2
rps-14	1	2	2
hsp-70, hsp-1, F44E5.4, F44E5.5		1	2
gpd-3, gpd-2			2
F26C11.3			2
dpy-4			2
hsp-25		1	2
grl-15		1	2
pod-2	2	28	1
atp-2	1	12	1
rps-13	1		1
col-90		1	1
aldo-2			1
hsp-90		1	1
clec-158			1
T03G11.3		2	1
mbk-2			1
F28C6.9			1
dlst-1		5	1
act-5		2	1
lys-8			1
npp-9			1
ZK813.3		1	1
Y70G10A.2			1
lev-11	1
pct-1	1
R13D11.4	1
elks-1	1
nep-13	1
elpc-2	1
aco-2		19
idha-1		15
atp-1		13
hsp-6		12
acer-1		10
suca-1		8
icl-1		8
dlat-1		8
ech-1.2		8
rpl-10		7
prdx-3		7
tufm-1		7
hach-1		7
rps-4		6
ant-1.3, ant-1.4, ant-1.1, ant-1.2		6
mdh-2		5
vit-6		5
rpl-3		5
alh-1, alh-2		5
B0303.3		4
F02A9.10		4
rps-2		4
cpg-1		4
oatr-1		4
cpt-2		4
acaa-2		4
acdh-12		4
tbb-2		3
rpl-22		3
mup-4		3
acdh-8, acdh-10		3
rpl-7A		3
K12B6.4		3
D1054.10		3
pccb-1		3
acdh-7		3
rpl-4		2
ech-6		2
cts-1		2
rps-1		2
rpl-5		2
rpl-15		2
C05C10.3		2
sdha-1		2
rps-23		2
hphd-1		2
B0250.5		2
rpl-2		2
Y37E3.17		2
cah-6		2
rps-11		2
Y62H9A.5		2
arrd-28		2
pdhb-1		1
lonp-1		1
cbd-1		1
alh-8		1
rps-25		1
sucl-1		1
alh-13		1
rpl-13		1
rps-9		1
rps-16		1
kat-1		1
dbt-1		1
rpl-16		1
enol-1		1
rpl-11.2, rpl-11.1		1
rps-6		1
rps-27		1
gfm-1		1
F20C5.11		1
ucr-1		1
C06A8.8		1
C24A3.1		1
F01G4.6		1
ZK6.11		1
tba-2, tba-1		1
idh-2		1
perm-2		1
tba-6		1
col-149		1
ule-3		1
rnp-4		1
gcst-1		1
his-48, his-41, his-54, his-52, his-44, his-34, his-29, his-8, his-39, his-58, his-62, his-66, his-22, his-20, his-4, his-11, his-15		1
Y69A2AR.18		1
rpl-14		1
F15E6.9		1

### Sheet: MS5632
Gene_names	TurboID	myIs4; TurboID
Streptavidin_Abcam	213	166
pkd-2	2	27
lov-1	0	14
cil-7	2	13
cwp-5	1	11
trf-1	3	9
F25D7.5	0	8
mccc-1	7	7
NanoScarletTurboID	1	7
pcca-1	23	7
T13F3.7	0	7
Y70G10A.2	0	5
T03G11.3	0	4
his-46, his-37, his-50, his-31, his-64, his-5, his-56, his-60, his-38, his-18, his-28, his-1, his-67, his-26, his-10, his-14	11	3
trf-2	0	3
act-4, act-3, act-2, act-1, act-5	7	2
hsp-25	0	2
natc-1	0	2
arrd-28	0	1
asp-1	8	1
C06A8.8	0	1
D1054.10	16	1
eef-1A.1, eef-1A.2	15	1
F02A9.10	0	1
F15E6.9	0	1
his-48, his-41, his-54, his-52, his-44, his-34, his-29, his-8, his-39, his-58, his-62, his-66, his-22, his-20, his-4, his-11, his-15	6	1
hsp-3, hsp-1, hsp-4	1	1
hsp-70, hsp-1, F44E5.4, F44E5.5	0	1
pod-2	0	1
pyc-1	14	1
R12H7.4	0	1
rps-13	3	1
tbb-4	0	1
tbb-4, tbb-2	1	1
acin-1	4	0
act-4, act-3, act-1	2	0
act-4, act-3, act-2, act-1	11	0
act-5	7	0
AH6.17	2	0
ahcy-1	8	0
anc-1	1	0
apc-17	1	0
ape-1	1	0
asp-4	1	0
asp-6	8	0
atl-1	1	0
atp-1	1	0
B0238.9	7	0
B0513.4	2	0
bcl-11	3	0
C10E2.2	1	0
C24H10.2	1	0
C35E7.9, F36H12.3	1	0
C39D10.7	1	0
C41G7.6	1	0
C48B4.3	1	0
cars-1	3	0
cbd-1	7	0
ccar-1	2	0
cdr-1	1	0
cec-5	3	0
chc-1	4	0
chil-1	1	0
clec-190	1	0
clec-232	5	0
clec-92	1	0
clec-94	2	0
col-38	1	0
col-90	1	0
cpl-1	1	0
cpr-1	1	0
cpr-4	3	0
cpr-4, cpr-5	1	0
cpr-6	1	0
csn-3	1	0
D2092.10	1	0
dao-5	4	0
dcaf-1	1	0
ddo-3	1	0
dhrs-4	1	0
dim-1	7	0
dlst-1	1	0
dpy-4	2	0
E03H12.5	3	0
E03H12.7	2	0
ears-1	1	0
ech-6	4	0
eef-2	7	0
efk-1	1	0
eif-1.A	5	0
eif-3.C	2	0
F01G10.9	1	0
F12A10.6	1	0
F13C5.2	1	0
F19C7.1	2	0
F22E5.20, Y27F2A.8	1	0
F26D10.13	3	0
F28B4.3	1	0
F28B4.3, irg-7	10	0
F33D11.10, inf-1, Y65B4A.6	1	0
F35A5.1	1	0
F46H5.3	5	0
F46H5.4	1	0
F46H5.7	2	0
F47B3.4, F47B3.5	1	0
F47B3.4, F47B3.5, ZC376.8	1	0
F48G7.4	1	0
F49B2.9	1	0
F49E2.5	2	0
F55G1.7	1	0
F56G4.6	1	0
F57F5.1	1	0
famk-1	1	0
far-1	1	0
far-2	1	0
fasn-1	1	0
fbxb-67	2	0
fib-1	2	0
fipr-21	3	0
fln-2	5	0
gcc-1	1	0
gpd-3, gpd-2	3	0
gpi-1	2	0
grl-15	1	0
hipr-1	1	0
his-45, his-49, his-42, his-32, his-63, F32B5.2, his-71, his-6, his-55, his-59, his-40, his-27, his-17, his-2, his-72, his-25, his-9, his-13	2	0
his-47, his-35, his-51, his-53, his-43, his-33, his-30, his-7, his-57, his-61, his-65, his-19, his-21, htz-1, his-3, his-68, his-16, his-12	1	0
his-48, his-41, his-54, his-52, his-44, his-34, his-29, his-8, his-58, his-62, his-66, his-22, his-20, his-4, his-11, his-15	7	0
hmg-3	1	0
hmg-4	7	0
hsp-12.2	1	0
hsp-90	5	0
htz-1	2	0
icd-1	4	0
icd-2	4	0
icp-1	1	0
iff-1	2	0
iffb-1	1	0
ima-1	1	0
irg-7	54	0
K01G5.5	16	0
K07F5.6	1	0
K08F4.5	2	0
K09H9.8	1	0
K10C2.1	2	0
kel-3	1	0
kvs-4	1	0
lec-2	5	0
let-504	1	0
let-765	1	0
lgc-30	1	0
lin-13	1	0
LLC1.2	6	0
lrp-2	1	0
ltd-1	1	0
lys-7	5	0
lys-8	6	0
M60.7	1	0
mai-2	1	0
mans-3	1	0
map-2	1	0
mct-5	1	0
mig-22	1	0
mis-12	1	0
mlc-1	2	0
mlc-1, mlc-2	3	0
mlc-2	1	0
mtrr-1	1	0
mua-3	1	0
mup-4	6	0
nol-56	15	0
nol-58	4	0
nola-3	7	0
npp-12	1	0
npp-9	2	0
ostb-1	1	0
pdi-3	1	0
perm-2	3	0
perm-4	9	0
pfn-1	2	0
phb-2	1	0
ppk-2	2	0
pygl-1	1	0
R03E9.2	1	0
R148.4	1	0
rab-3	3	0
rab-3, rab-1, rab-8, rab-14, rab-10, rab-37, rab-7, rab-30, rab-35	2	0
rfip-2	2	0
rla-1	3	0
rla-2	1	0
rme-1	1	0
rme-8	1	0
rnp-5	4	0
rpc-1	2	0
rpl-1	3	0
rpl-10	6	0
rpl-11.2, rpl-11.1	2	0
rpl-14	3	0
rpl-15	1	0
rpl-16	2	0
rpl-17	4	0
rpl-18	5	0
rpl-19	2	0
rpl-2	2	0
rpl-20	1	0
rpl-21	3	0
rpl-22	4	0
rpl-23	2	0
rpl-27	1	0
rpl-28	2	0
rpl-3	7	0
rpl-32	1	0
rpl-35	1	0
rpl-36	5	0
rpl-36.A	2	0
rpl-4	8	0
rpl-5	8	0
rpl-6	4	0
rpl-7	6	0
rpl-7A	2	0
rpl-7A, Y73B3A.18	1	0
rps-1	10	0
rps-11	1	0
rps-14	7	0
rps-15	5	0
rps-16	1	0
rps-17	1	0
rps-18	1	0
rps-19	2	0
rps-2	3	0
rps-20	1	0
rps-22	1	0
rps-23	3	0
rps-25	9	0
rps-26	1	0
rps-27	3	0
rps-28	1	0
rps-3	1	0
rps-4	13	0
rps-6	4	0
rps-7	3	0
rps-8	4	0
rps-9	1	0
rsp-1	3	0
rsp-2	1	0
rsp-3	2	0
rsp-5	1	0
rsp-7	1	0
rtfo-1	1	0
sca-1	15	0
sep-1	1	0
sip-1	3	0
skpo-1	1	0
skr-2	1	0
sma-1	1	0
sma-3	1	0
smg-7	1	0
snx-13	1	0
spt-16	3	0
spt-4	1	0
stdh-4	1	0
T04B8.5	1	0
T04D1.2, Y39A1A.16	2	0
T13F2.2	5	0
T14G8.3	1	0
T23G4.5	1	0
T24B8.4	1	0
T25C12.3	76	0
tald-1	3	0
tba-2, tba-1	1	0
tbb-2, ben-1, tbb-1	1	0
tbb-2, ben-1, tbb-1, mec-7	3	0
tbb-2, tbb-1	1	0
tbc-6	1	0
top-2, cin-4	1	0
try-8	1	0
ttn-1	1	0
ttr-15	2	0
ttr-2	2	0
ttr-51	1	0
tufm-1	7	0
twk-5	1	0
txdc-12.2	13	0
ubl-1	2	0
ugt-41	1	0
ule-3	8	0
ule-5	15	0
unc-15	1	0
unc-22	11	0
unc-27	2	0
unc-54	31	0
unc-54, myo-1, myo-2	1	0
unc-54, myo-3, myo-1	1	0
vha-12	2	0
vha-13	7	0
vha-2, vha-3	1	0
vit-2	6	0
vit-2, vit-1	9	0
vit-5	2	0
vit-5, vit-3, vit-4	7	0
vit-6	40	0
vwa-8	2	0
W02D7.12	1	0
W04A4.5	2	0
W08E12.7	22	0
W09D6.1	1	0
Y116F11A.6	1	0
Y37E3.8	2	0
Y38H6C.15	1	0
Y39A1A.3	1	0
Y39B6A.1	1	0
Y41D4A.7	1	0
Y48A6B.3	4	0
Y48G1A.1	1	0
Y59E9AL.6	4	0
Y62H9A.5	12	0
Y66D12A.7	1	0
Y69H2.7	1	0
yop-1	1	0
ZC196.8	1	0
ZC373.2	1	0
zipt-15	2	0
ZK6.11	9	0
ZK675.4	1	0
ZK813.3	2	0
ZK822.2	4	0
ztf-17	1	0
